# Novel husbandry practices result in rapid rates of growth and sexual maturation without impacting adult behavior in the blind Mexican cavefish

**DOI:** 10.1101/2022.10.19.512864

**Authors:** Robert A. Kozol, Anders Yuiska, Ji Heon Han, Bernadeth Tolentino, Arthur Lopatto, Peter Lewis, Alexandra Paz, Alex C. Keene, Johanna E. Kowalko, Erik R Duboué

## Abstract

The development of animal model systems is dependent on the standardization of husbandry protocols that increase fecundity and reduce generation time. The blind Mexican tetra, *Astyanax mexicanus*, is an emerging genetic vertebrate model for evolution and biomedical research. Surface and cave populations of *A. mexicanus* have independently evolved, providing a model system for studying the genetic basis of divergent biological traits. While a rapid increase in the use of *A. mexicanus* has led to the generation of genetic tools including gene-editing and transgenesis, a slow and inconsistent growth rate remains a major limitation to the expanded application of *A. mexicanus*. The optimization of husbandry protocols that maximizes high-nutrient feed, smaller tank densities and larger tank sizes across development, would facilitate faster growth and expand the use of this model. Here, we describe standardized husbandry practices that optimize growth through a high protein diet, increased feeding, growth sorting of larvae and juveniles, and tank size transitions based on standard length. These changes to husbandry had a significant effect on growth rates and decreased the age of sexual maturity in comparison to our previous protocols. To determine whether our nutritional change and increased feeding impacted behavior, we tested fish in exploration and schooling assays. We found that a change in diet had no effect on the behaviors we tested, suggesting that increased feeding and rapid growth will not impact the natural variation in behavioral traits. Taken together, this standardized husbandry protocol will accelerate the development of *A. mexicanus* as a genetic model.
