## Supplementary material for "Novel husbandry practices result in rapid rates of growth and sexual maturation without impacting adult behavior in the blind Mexican cavefish": Statistical Tables

### Sheet: Supplemental Table S1
Table Analyzed	Data 14
Two-way ANOVA	Ordinary
Alpha	0.05
Source of Variation	% of total variation	P value	P value summary	Significant?
Interaction	0.2114	<0.0001	****	Yes
Row Factor	99.12	<0.0001	****	Yes
Column Factor	0.2863	<0.0001	****	Yes
ANOVA table	SS	DF	MS	F (DFn, DFd)	P value
Interaction	214	9	23.78	F (9, 460) = 27.98	P<0.0001
Row Factor	100330	9	11148	F (9, 460) = 13119	P<0.0001
Column Factor	289.9	1	289.9	F (1, 460) = 341.1	P<0.0001
Residual	390.9	460	0.8497
Difference between column means
Mean of Surface	29.13
Mean of Group B	30.68
Difference between means	-1.554
SE of difference	0.08415
95% CI of difference	-1.720 to -1.389
Data summary
Number of columns (Column Factor)	2
Number of rows (Row Factor)	10
Number of values	480

### Sheet: Supplemental Table S2
Compare each cell mean with the other cell mean in that row
Number of families	1
Number of comparisons per family	10
Q	0.001
Two-stage linear step-up procedure of Benjamini, Krieger and Yekutieli	Mean Diff.	Discovery?	q value	Individual P Value
Surface - Group B
Week 2	-0.5417	No	0.0236	0.0424
Week 4	-0.6667	No	0.0105	0.0126
Week 6	-1.833	Yes	<0.0001	<0.0001
Week 8	-4.625	Yes	<0.0001	<0.0001
Week 10	-0.625	No	0.0138	0.0193
Week 12	0.08333	No	0.3775	0.7543
Week 14	-0.5417	No	0.0236	0.0424
Week 16	-2.792	Yes	<0.0001	<0.0001
Week 18	-1.917	Yes	<0.0001	<0.0001
Week 20	-2.083	Yes	<0.0001	<0.0001
Test details	Mean 1	Mean 2	Mean Diff.	SE of diff.	N1	N2	t	DF
Surface - Group B
Week 2	7.5	8.042	-0.5417	0.2661	24	24	2.036	460
Week 4	12.63	13.29	-0.6667	0.2661	24	24	2.505	460
Week 6	13.46	15.29	-1.833	0.2661	24	24	6.89	460
Week 8	19.71	24.33	-4.625	0.2661	24	24	17.38	460
Week 10	26.29	26.92	-0.625	0.2661	24	24	2.349	460
Week 12	34.13	34.04	0.08333	0.2661	24	24	0.3132	460
Week 14	41.04	41.58	-0.5417	0.2661	24	24	2.036	460
Week 16	43.29	46.08	-2.792	0.2661	24	24	10.49	460
Week 18	45.13	47.04	-1.917	0.2661	24	24	7.203	460
Week 20	48.13	50.21	-2.083	0.2661	24	24	7.829	460

### Sheet: Supplemental Table S3
Table Analyzed	Bottom Zone
Data sets analyzed	A-D
ANOVA summary
F	48.97
P value	<0.0001
P value summary	****
Significant diff. among means (P < 0.05)?	Yes
R squared	0.8032
Brown-Forsythe test
F (DFn, DFd)	1.924 (3, 36)
P value	0.1431
P value summary	ns
Are SDs significantly different (P < 0.05)?	No
Bartlett's test
Bartlett's statistic (corrected)	5.709
P value	0.1267
P value summary	ns
Are SDs significantly different (P < 0.05)?	No
ANOVA table	SS	DF	MS	F (DFn, DFd)	P value
Treatment (between columns)	1216102	3	405367	F (3, 36) = 48.97	P<0.0001
Residual (within columns)	298024	36	8278
Total	1514127	39
Data summary
Number of treatments (columns)	4
Number of values (total)	40

### Sheet: Supplemental Table S4
Number of families	1
Number of comparisons per family	2
Alpha	0.05
≈†√≠d√°k's multiple comparisons test	Mean Diff.	95.00% CI of diff.	Below threshold?	Summary	Adjusted P Value
Surface 1 vs. Pachon 1	378.4	283.5 to 473.4	Yes	****	<0.0001	A-B
Surface 2 vs. Pachon 2	316.2	221.2 to 411.1	Yes	****	<0.0001	C-D
Test details	Mean 1	Mean 2	Mean Diff.	SE of diff.	n1	n2	t	DF
Surface 1 vs. Pachon 1	515	136.6	378.4	40.69	10	10	9.3	36
Surface 2 vs. Pachon 2	478.7	162.5	316.2	40.69	10	10	7.77	36

### Sheet: Supplemental Table S5
Table Analyzed	Top zone
Data sets analyzed	A-D
ANOVA summary
F	36.84
P value	<0.0001
P value summary	****
Significant diff. among means (P < 0.05)?	Yes
R squared	0.7543
Brown-Forsythe test
F (DFn, DFd)	6.363 (3, 36)
P value	0.0014
P value summary	**
Are SDs significantly different (P < 0.05)?	Yes
Bartlett's test
Bartlett's statistic (corrected)	41.21
P value	<0.0001
P value summary	****
Are SDs significantly different (P < 0.05)?	Yes
ANOVA table	SS	DF	MS	F (DFn, DFd)	P value
Treatment (between columns)	838637	3	279546	F (3, 36) = 36.84	P<0.0001
Residual (within columns)	273197	36	7589
Total	1111835	39
Data summary
Number of treatments (columns)	4
Number of values (total)	40

### Sheet: Supplemental Table S6
Number of families	1
Number of comparisons per family	2
Alpha	0.05
≈†√≠d√°k's multiple comparisons test	Mean Diff.	95.00% CI of diff.	Below threshold?	Summary	Adjusted P Value
Surface 1 vs. Pachon 1	-316.4	-407.3 to -225.4	Yes	****	<0.0001	A-B
Surface 2 vs. Pachon 2	-259.9	-350.8 to -169.0	Yes	****	<0.0001	C-D
Test details	Mean 1	Mean 2	Mean Diff.	SE of diff.	n1	n2	t	DF
Surface 1 vs. Pachon 1	3.2	319.6	-316.4	38.96	10	10	8.12	36
Surface 2 vs. Pachon 2	24.04	283.9	-259.9	38.96	10	10	6.671	36

### Sheet: Supplemental Table S7
Table Analyzed	sf - distances
Column B	optimized
vs.	vs.
Column A	standard
Unpaired t test
P value	0.4593
P value summary	ns
Significantly different (P < 0.05)?	No
One- or two-tailed P value?	Two-tailed
t, df	t=0.7830, df=7
How big is the difference?
Mean of column A	0.07295
Mean of column B	0.08103
Difference between means (B - A) ¬± SEM	0.008077 ¬± 0.01031
95% confidence interval	-0.01631 to 0.03247
R squared (eta squared)	0.08054
F test to compare variances
F, DFn, Dfd	1.583, 3, 4
P value	0.6517
P value summary	ns
Significantly different (P < 0.05)?	No
Data analyzed
Sample size, column A	4
Sample size, column B	5

### Sheet: Supplemental Table S8
Table Analyzed	centroid speed
Column B	sf - optimized
vs.	vs.
Column A	sf - standard
Unpaired t test
P value	0.5492
P value summary	ns
Significantly different (P < 0.05)?	No
One- or two-tailed P value?	Two-tailed
t, df	t=0.6292, df=7
How big is the difference?
Mean of column A	22.03
Mean of column B	18.84
Difference between means (B - A) ¬± SEM	-3.196 ¬± 5.080
95% confidence interval	-15.21 to 8.816
R squared (eta squared)	0.05352
F test to compare variances
F, DFn, Dfd	2.836, 3, 4
P value	0.3399
P value summary	ns
Significantly different (P < 0.05)?	No
Data analyzed
Sample size, column A	4
Sample size, column B	5

### Sheet: Supplemental Table S9
Table Analyzed	pa - distances
Column B	Optimized
vs.	vs.
Column A	Standard
Unpaired t test
P value	0.754
P value summary	ns
Significantly different (P < 0.05)?	No
One- or two-tailed P value?	Two-tailed
t, df	t=0.3201, df=13
How big is the difference?
Mean of column A	0.6881
Mean of column B	0.6807
Difference between means (B - A) ¬± SEM	-0.007332 ¬± 0.02291
95% confidence interval	-0.05682 to 0.04216
R squared (eta squared)	0.007818
F test to compare variances
F, DFn, Dfd	1.419, 6, 7
P value	0.6531
P value summary	ns
Significantly different (P < 0.05)?	No
Data analyzed
Sample size, column A	8
Sample size, column B	7

### Sheet: Supplemental Table S10
Table Analyzed	centroid speed
Column D	pa - optimized
vs.	vs.
Column C	pa - standard
Unpaired t test
P value	0.3176
P value summary	ns
Significantly different (P < 0.05)?	No
One- or two-tailed P value?	Two-tailed
t, df	t=1.039, df=13
How big is the difference?
Mean of column C	12.8
Mean of column D	14.04
Difference between means (D - C) ¬± SEM	1.240 ¬± 1.193
95% confidence interval	-1.338 to 3.817
R squared (eta squared)	0.07671
F test to compare variances
F, DFn, Dfd	1.853, 6, 7
P value	0.4382
P value summary	ns
Significantly different (P < 0.05)?	No
Data analyzed
Sample size, column C	8
Sample size, column D	7
